# Multiplex single-cell analysis of serotonergic neuron function in planarians reveals widespread effects in diverse cell types

**DOI:** 10.1101/2024.02.28.581916

**Authors:** Elena Emili, Dianalí Rodríguez-Fernández, Alberto Pérez-Posada, Helena García-Castro, Jordi Solana

**Affiliations:** Department of Biological and Medical Sciences, Oxford Brookes University, Oxford, UK

## Abstract

Neurons function by interacting with each other and with other cell types, often exerting organism-wide regulation. Serotonergic neurons play a systemic role in processes such as appetite, sleep and motor control. Functional studies in the planarian *Schmidtea mediterranea* have shown that impairment of serotonergic neurons results in systemic effects. Studying neurons and the tissues they interact with is challenging using either bulk or single-cell analysis techniques. While bulk methods merge the information from all cell types, single-cell methods show promise in overcoming this limitation. However, current single-cell approaches encounter other challenges including stress of cell dissociation, high cost, multiplexing capacity, batch effects, replication and statistical analysis. Here we used ACME and SPLiT-seq to generate a multiplex single-cell analysis of serotonergic neuron function in planarians by inhibiting *pitx* and *lhx1/5-1*, two transcription factors expressed in them. We recovered single-cell transcriptomic profiles of 47,292 cells from knockdown and control animals, including biological and technical replicates. Our results show that epidermal, muscular and the recently described parenchymal cell types are affected the most by serotonergic neuron impairment. By computationally dissecting each cell type, we elucidated gene expression changes in each, including changes in epidermis cilia genes and myofiber genes in muscle. Interestingly, parenchymal cells downregulate genes involved in neurotransmitter recycling, suggesting a glial-like function of these recently described enigmatic cell types. Our results will allow disentangling the complexity of serotonergic neuron inhibition by studying the downstream effectors and the affected tissues, and offer new data on the function of parenchymal cells in planarians. Ultimately, our results pave the way for dissecting complex phenotypes through multiplex single-cell transcriptomics.
