## Supplementary material for "Multiplex single-cell analysis of serotonergic neuron function in planarians reveals widespread effects in diverse cell types": Emili et al 2024 Serotonin Supplementary File 1 20240225 vs1.xlsx

### Sheet: General Oligonucleotides
Oligo Name	Working concentration	Description	Protocol Step	Sequence
Linker_1	100 μM	Linker_1 oligo links Round 1 Barcodes & Round 2 Barcodes	Plates preparation	CGAATGCTCTGGCCTCTCAAGCACGTGGAT
Linker_2	100 μM	Linker_2 oligo links Round 2 Barcodes & Round 3 Barcodes	Plates preparation	AGTCGTACGCCGATGCGAAACATCGGCCAC
Blocker_1	100 μM	Blocker_1 oligo blocks Linker_1	Round 2 of barcoding (Ligation 1)	ATCCACGTGCTTGAGAGGCCAGAGCATTCG
Blocker_2	100 μM	Blocker_2 oligo blocks Linker_2	Round 3 of barcoding (Ligation 2)	GTGGCCGATGTTTCGCATCGGCGTACGACT
TSO	100 μM	Template switch oligo (HPLC purified) is added to the 5´end	Template Switch	AAGCAGTGGTATCAACGCAGAGTGAATrGrG+G
PCR_PR	10 μM	PCR_PR binds to Round 3 Barcodes	PCR amplification	CAGACGTGTGCTCTTCCGATCT
PCR_PF	10 μM	PCR_PF binds to TSO	PCR amplification	AAGCAGTGGTATCAACGCAGAGT
P5_oligo	10 μM	P5 Illumina adapter (Illumina name=N501), used with Round4_1 to Round4_8	Round 4 of barcoding (PCR)	AATGATACGGCGACCACCGAGATCTACACTAGATCGCTCGTCGGCAGCGTCAGATGTGTATAAGAGACAG
Round4_1	10 μM	Barcode 4 + P7 Illumina adapter for Sublibrary 1 (Illumina name=TSBC07)	Round 4 of barcoding (PCR)	CAAGCAGAAGACGGCATACGAGATGATCTGGTGACTGGAGTTCAGACGTGTGCTCTTCCGATCT
Round4_2	10 μM	Barcode 4 + P7 Illumina adapter for Sublibrary 2 (Illumina name=TSBC08)	Round 4 of barcoding (PCR)	CAAGCAGAAGACGGCATACGAGATTCAAGTGTGACTGGAGTTCAGACGTGTGCTCTTCCGATCT
Round4_3	10 μM	Barcode 4 + P7 Illumina adapter for Sublibrary 3 (Illumina name=TSBC09)	Round 4 of barcoding (PCR)	CAAGCAGAAGACGGCATACGAGATCTGATCGTGACTGGAGTTCAGACGTGTGCTCTTCCGATCT
Round4_4	10 μM	Barcode 4 + P7 Illumina adapter for Sublibrary 4 (Illumina name=TSBC10)	Round 4 of barcoding (PCR)	CAAGCAGAAGACGGCATACGAGATAAGCTAGTGACTGGAGTTCAGACGTGTGCTCTTCCGATCT
Round4_5	10 μM	Barcode 4 + P7 Illumina adapter for Sublibrary 5 (Illumina name=TSBC11)	Round 4 of barcoding (PCR)	CAAGCAGAAGACGGCATACGAGATGTAGCCGTGACTGGAGTTCAGACGTGTGCTCTTCCGATCT

### Sheet: Round 1 Barcodes
Well Position	Sequence
A1	/5Phos/AGGCCAGAGCATTCGTCCTACCAGTTTTTTTTTTTTTTTTTTTTTTTTTTTTTTT
A2	/5Phos/AGGCCAGAGCATTCGGCGTTGGAGCTTTTTTTTTTTTTTTTTTTTTTTTTTTTTT
A3	/5Phos/AGGCCAGAGCATTCGGATCTTACGCTTTTTTTTTTTTTTTTTTTTTTTTTTTTTT
A4	/5Phos/AGGCCAGAGCATTCGCTGATGGTCATTTTTTTTTTTTTTTTTTTTTTTTTTTTTT
A5	/5Phos/AGGCCAGAGCATTCGCCGAGAATCCTTTTTTTTTTTTTTTTTTTTTTTTTTTTTT
A6	/5Phos/AGGCCAGAGCATTCGGCCGCAACGATTTTTTTTTTTTTTTTTTTTTTTTTTTTTT
A7	/5Phos/AGGCCAGAGCATTCGTGAGTCTGGCTTTTTTTTTTTTTTTTTTTTTTTTTTTTTT
A8	/5Phos/AGGCCAGAGCATTCGTGCGGACCTATTTTTTTTTTTTTTTTTTTTTTTTTTTTTT
A9	/5Phos/AGGCCAGAGCATTCGACGGAGGCGGTTTTTTTTTTTTTTTTTTTTTTTTTTTTTT
A10	/5Phos/AGGCCAGAGCATTCGTAGATCTACTTTTTTTTTTTTTTTTTTTTTTTTTTTTTTT
A11	/5Phos/AGGCCAGAGCATTCGAATTAAGACTTTTTTTTTTTTTTTTTTTTTTTTTTTTTTT
A12	/5Phos/AGGCCAGAGCATTCGTTATTCATTCTTTTTTTTTTTTTTTTTTTTTTTTTTTTTT
B1	/5Phos/AGGCCAGAGCATTCGTTGACTTCAGTTTTTTTTTTTTTTTTTTTTTTTTTTTTTT
B2	/5Phos/AGGCCAGAGCATTCGAGAGCTATAATTTTTTTTTTTTTTTTTTTTTTTTTTTTTT
B3	/5Phos/AGGCCAGAGCATTCGCTAAGAGAAGTTTTTTTTTTTTTTTTTTTTTTTTTTTTTT
B4	/5Phos/AGGCCAGAGCATTCGACTCAATAGGTTTTTTTTTTTTTTTTTTTTTTTTTTTTTT
B5	/5Phos/AGGCCAGAGCATTCGCTTGCGCCGCTTTTTTTTTTTTTTTTTTTTTTTTTTTTTT
B6	/5Phos/AGGCCAGAGCATTCGGGTACTGCCTTTTTTTTTTTTTTTTTTTTTTTTTTTTTTT
B7	/5Phos/AGGCCAGAGCATTCGTAGAATTAACTTTTTTTTTTTTTTTTTTTTTTTTTTTTTT
B8	/5Phos/AGGCCAGAGCATTCGGCCATTCTCCTTTTTTTTTTTTTTTTTTTTTTTTTTTTTT
B9	/5Phos/AGGCCAGAGCATTCGTGCCGGCAGATTTTTTTTTTTTTTTTTTTTTTTTTTTTTT
B10	/5Phos/AGGCCAGAGCATTCGTTACCGAGGCTTTTTTTTTTTTTTTTTTTTTTTTTTTTTT
B11	/5Phos/AGGCCAGAGCATTCGATCATATTAGTTTTTTTTTTTTTTTTTTTTTTTTTTTTTT
B12	/5Phos/AGGCCAGAGCATTCGTGGTCAGCCATTTTTTTTTTTTTTTTTTTTTTTTTTTTTT
C1	/5Phos/AGGCCAGAGCATTCGACTATGCAATTTTTTTTTTTTTTTTTTTTTTTTTTTTTTT
C2	/5Phos/AGGCCAGAGCATTCGCGACGCGACTTTTTTTTTTTTTTTTTTTTTTTTTTTTTTT
C3	/5Phos/AGGCCAGAGCATTCGGATACGGAACTTTTTTTTTTTTTTTTTTTTTTTTTTTTTT
C4	/5Phos/AGGCCAGAGCATTCGTTATCCGGATTTTTTTTTTTTTTTTTTTTTTTTTTTTTTT
C5	/5Phos/AGGCCAGAGCATTCGTAGAGTAATATTTTTTTTTTTTTTTTTTTTTTTTTTTTTT
C6	/5Phos/AGGCCAGAGCATTCGGCAGGTCCGTTTTTTTTTTTTTTTTTTTTTTTTTTTTTTT
C7	/5Phos/AGGCCAGAGCATTCGTCGGCCTTACTTTTTTTTTTTTTTTTTTTTTTTTTTTTTT
C8	/5Phos/AGGCCAGAGCATTCGAGAACGTCTCTTTTTTTTTTTTTTTTTTTTTTTTTTTTTT
C9	/5Phos/AGGCCAGAGCATTCGCCAGTTCCAATTTTTTTTTTTTTTTTTTTTTTTTTTTTTT
C10	/5Phos/AGGCCAGAGCATTCGACTTAACCTTTTTTTTTTTTTTTTTTTTTTTTTTTTTTTT
C11	/5Phos/AGGCCAGAGCATTCGCAACCGCTAATTTTTTTTTTTTTTTTTTTTTTTTTTTTTT
C12	/5Phos/AGGCCAGAGCATTCGGACCTTGATATTTTTTTTTTTTTTTTTTTTTTTTTTTTTT
D1	/5Phos/AGGCCAGAGCATTCGTCTGATACCATTTTTTTTTTTTTTTTTTTTTTTTTTTTTT
D2	/5Phos/AGGCCAGAGCATTCGGAAGATCGAGTTTTTTTTTTTTTTTTTTTTTTTTTTTTTT
D3	/5Phos/AGGCCAGAGCATTCGAAGAAGCTAGTTTTTTTTTTTTTTTTTTTTTTTTTTTTTT
D4	/5Phos/AGGCCAGAGCATTCGTCCGGCCTCGTTTTTTTTTTTTTTTTTTTTTTTTTTTTTT
D5	/5Phos/AGGCCAGAGCATTCGAGAGAAGGTTTTTTTTTTTTTTTTTTTTTTTTTTTTTTTT
D6	/5Phos/AGGCCAGAGCATTCGCATACTCCGATTTTTTTTTTTTTTTTTTTTTTTTTTTTTT
D7	/5Phos/AGGCCAGAGCATTCGGCTAACTTGCTTTTTTTTTTTTTTTTTTTTTTTTTTTTTT
D8	/5Phos/AGGCCAGAGCATTCGGGCTGAGCTCTTTTTTTTTTTTTTTTTTTTTTTTTTTTTT
D9	/5Phos/AGGCCAGAGCATTCGCCGATTCCTGTTTTTTTTTTTTTTTTTTTTTTTTTTTTTT
D10	/5Phos/AGGCCAGAGCATTCGACCGCCAACCTTTTTTTTTTTTTTTTTTTTTTTTTTTTTT
D11	/5Phos/AGGCCAGAGCATTCGATAAGGAGCATTTTTTTTTTTTTTTTTTTTTTTTTTTTTT
D12	/5Phos/AGGCCAGAGCATTCGCGAACGCCGGTTTTTTTTTTTTTTTTTTTTTTTTTTTTTT
E1	/5Phos/AGGCCAGAGCATTCGGGTATGCTTGTTTTTTTTTTTTTTTTTTTTTTTTTTTTTT
E2	/5Phos/AGGCCAGAGCATTCGAACCTGCGTATTTTTTTTTTTTTTTTTTTTTTTTTTTTTT
E3	/5Phos/AGGCCAGAGCATTCGGGCAGACGCCTTTTTTTTTTTTTTTTTTTTTTTTTTTTTT
E4	/5Phos/AGGCCAGAGCATTCGTAGCCGTCATTTTTTTTTTTTTTTTTTTTTTTTTTTTTTT
E5	/5Phos/AGGCCAGAGCATTCGCTAGTAGTCTTTTTTTTTTTTTTTTTTTTTTTTTTTTTTT
E6	/5Phos/AGGCCAGAGCATTCGACGCGAGATTTTTTTTTTTTTTTTTTTTTTTTTTTTTTTT
E7	/5Phos/AGGCCAGAGCATTCGGGTATCCGCCTTTTTTTTTTTTTTTTTTTTTTTTTTTTTT
E8	/5Phos/AGGCCAGAGCATTCGAACTAGGCGCTTTTTTTTTTTTTTTTTTTTTTTTTTTTTT
E9	/5Phos/AGGCCAGAGCATTCGTCGCTAAGCATTTTTTTTTTTTTTTTTTTTTTTTTTTTTT
E10	/5Phos/AGGCCAGAGCATTCGTATATACTAATTTTTTTTTTTTTTTTTTTTTTTTTTTTTT
E11	/5Phos/AGGCCAGAGCATTCGACTTGCTAGATTTTTTTTTTTTTTTTTTTTTTTTTTTTTT
E12	/5Phos/AGGCCAGAGCATTCGAACCATTGGATTTTTTTTTTTTTTTTTTTTTTTTTTTTTT
F1	/5Phos/AGGCCAGAGCATTCGTCGCGGTTGGTTTTTTTTTTTTTTTTTTTTTTTTTTTTTT
F2	/5Phos/AGGCCAGAGCATTCGCGTAGTTACCTTTTTTTTTTTTTTTTTTTTTTTTTTTTTT
F3	/5Phos/AGGCCAGAGCATTCGTCCAATCATCTTTTTTTTTTTTTTTTTTTTTTTTTTTTTT
F4	/5Phos/AGGCCAGAGCATTCGAATCGATAATTTTTTTTTTTTTTTTTTTTTTTTTTTTTTT
F5	/5Phos/AGGCCAGAGCATTCGCCATTATCTATTTTTTTTTTTTTTTTTTTTTTTTTTTTTT
F6	/5Phos/AGGCCAGAGCATTCGTCAACGTAAGTTTTTTTTTTTTTTTTTTTTTTTTTTTTTT
F7	/5Phos/AGGCCAGAGCATTCGTCTAATAGTATTTTTTTTTTTTTTTTTTTTTTTTTTTTTT
F8	/5Phos/AGGCCAGAGCATTCGGATCGCTTCTTTTTTTTTTTTTTTTTTTTTTTTTTTTTTT
F9	/5Phos/AGGCCAGAGCATTCGCTAACTAGATTTTTTTTTTTTTTTTTTTTTTTTTTTTTTT
F10	/5Phos/AGGCCAGAGCATTCGGCTGGAACTTTTTTTTTTTTTTTTTTTTTTTTTTTTTTTT
F11	/5Phos/AGGCCAGAGCATTCGAGGTTAGTTCTTTTTTTTTTTTTTTTTTTTTTTTTTTTTT
F12	/5Phos/AGGCCAGAGCATTCGCATTCGACGGTTTTTTTTTTTTTTTTTTTTTTTTTTTTTT
G1	/5Phos/AGGCCAGAGCATTCGCATTCAATCATTTTTTTTTTTTTTTTTTTTTTTTTTTTTT
G2	/5Phos/AGGCCAGAGCATTCGCGGATTAGAATTTTTTTTTTTTTTTTTTTTTTTTTTTTTT
G3	/5Phos/AGGCCAGAGCATTCGATCGGCTATCTTTTTTTTTTTTTTTTTTTTTTTTTTTTTT
G4	/5Phos/AGGCCAGAGCATTCGACGAAGTCAATTTTTTTTTTTTTTTTTTTTTTTTTTTTTT
G5	/5Phos/AGGCCAGAGCATTCGTTACCTCGACTTTTTTTTTTTTTTTTTTTTTTTTTTTTTT
G6	/5Phos/AGGCCAGAGCATTCGGGAGGATAGCTTTTTTTTTTTTTTTTTTTTTTTTTTTTTT
G7	/5Phos/AGGCCAGAGCATTCGGGCTCTCTATTTTTTTTTTTTTTTTTTTTTTTTTTTTTTT
G8	/5Phos/AGGCCAGAGCATTCGCGGTCAAGAATTTTTTTTTTTTTTTTTTTTTTTTTTTTTT
G9	/5Phos/AGGCCAGAGCATTCGCGCTCCTAACTTTTTTTTTTTTTTTTTTTTTTTTTTTTTT
G10	/5Phos/AGGCCAGAGCATTCGATCCATGACTTTTTTTTTTTTTTTTTTTTTTTTTTTTTTT
G11	/5Phos/AGGCCAGAGCATTCGAACCTGGTCTTTTTTTTTTTTTTTTTTTTTTTTTTTTTTT
G12	/5Phos/AGGCCAGAGCATTCGGGTACCGGCATTTTTTTTTTTTTTTTTTTTTTTTTTTTTT
H1	/5Phos/AGGCCAGAGCATTCGAAGCCAGTTATTTTTTTTTTTTTTTTTTTTTTTTTTTTTT
H2	/5Phos/AGGCCAGAGCATTCGTCTTGCCGACTTTTTTTTTTTTTTTTTTTTTTTTTTTTTT
H3	/5Phos/AGGCCAGAGCATTCGAAGACCGTTGTTTTTTTTTTTTTTTTTTTTTTTTTTTTTT
H4	/5Phos/AGGCCAGAGCATTCGAGGTTAGCATTTTTTTTTTTTTTTTTTTTTTTTTTTTTTT
H5	/5Phos/AGGCCAGAGCATTCGTTCGCCTCCATTTTTTTTTTTTTTTTTTTTTTTTTTTTTT
H6	/5Phos/AGGCCAGAGCATTCGAGAGCCAAGGTTTTTTTTTTTTTTTTTTTTTTTTTTTTTT
H7	/5Phos/AGGCCAGAGCATTCGAATACCATCCTTTTTTTTTTTTTTTTTTTTTTTTTTTTTT
H8	/5Phos/AGGCCAGAGCATTCGAGCTCTCCTCTTTTTTTTTTTTTTTTTTTTTTTTTTTTTT
H9	/5Phos/AGGCCAGAGCATTCGAGCTTATCCGTTTTTTTTTTTTTTTTTTTTTTTTTTTTTT
H10	/5Phos/AGGCCAGAGCATTCGCATCTCTGCATTTTTTTTTTTTTTTTTTTTTTTTTTTTTT
H11	/5Phos/AGGCCAGAGCATTCGACCTGGCCAATTTTTTTTTTTTTTTTTTTTTTTTTTTTTT
H12	/5Phos/AGGCCAGAGCATTCGTAACTGGTTATTTTTTTTTTTTTTTTTTTTTTTTTTTTTT

### Sheet: Round 2 Barcodes
Well Position	Sequence
A1	/5Phos/CATCGGCGTACGACTAACGTGATATCCACGTGCTTGAG
A2	/5Phos/CATCGGCGTACGACTAAACATCGATCCACGTGCTTGAG
A3	/5Phos/CATCGGCGTACGACTATGCCTAAATCCACGTGCTTGAG
A4	/5Phos/CATCGGCGTACGACTAGTGGTCAATCCACGTGCTTGAG
A5	/5Phos/CATCGGCGTACGACTACCACTGTATCCACGTGCTTGAG
A6	/5Phos/CATCGGCGTACGACTACATTGGCATCCACGTGCTTGAG
A7	/5Phos/CATCGGCGTACGACTCAGATCTGATCCACGTGCTTGAG
A8	/5Phos/CATCGGCGTACGACTCATCAAGTATCCACGTGCTTGAG
A9	/5Phos/CATCGGCGTACGACTCGCTGATCATCCACGTGCTTGAG
A10	/5Phos/CATCGGCGTACGACTACAAGCTAATCCACGTGCTTGAG
A11	/5Phos/CATCGGCGTACGACTCTGTAGCCATCCACGTGCTTGAG
A12	/5Phos/CATCGGCGTACGACTAGTACAAGATCCACGTGCTTGAG
B1	/5Phos/CATCGGCGTACGACTAACAACCAATCCACGTGCTTGAG
B2	/5Phos/CATCGGCGTACGACTAACCGAGAATCCACGTGCTTGAG
B3	/5Phos/CATCGGCGTACGACTAACGCTTAATCCACGTGCTTGAG
B4	/5Phos/CATCGGCGTACGACTAAGACGGAATCCACGTGCTTGAG
B5	/5Phos/CATCGGCGTACGACTAAGGTACAATCCACGTGCTTGAG
B6	/5Phos/CATCGGCGTACGACTACACAGAAATCCACGTGCTTGAG
B7	/5Phos/CATCGGCGTACGACTACAGCAGAATCCACGTGCTTGAG
B8	/5Phos/CATCGGCGTACGACTACCTCCAAATCCACGTGCTTGAG
B9	/5Phos/CATCGGCGTACGACTACGCTCGAATCCACGTGCTTGAG
B10	/5Phos/CATCGGCGTACGACTACGTATCAATCCACGTGCTTGAG
B11	/5Phos/CATCGGCGTACGACTACTATGCAATCCACGTGCTTGAG
B12	/5Phos/CATCGGCGTACGACTAGAGTCAAATCCACGTGCTTGAG
C1	/5Phos/CATCGGCGTACGACTAGATCGCAATCCACGTGCTTGAG
C2	/5Phos/CATCGGCGTACGACTAGCAGGAAATCCACGTGCTTGAG
C3	/5Phos/CATCGGCGTACGACTAGTCACTAATCCACGTGCTTGAG
C4	/5Phos/CATCGGCGTACGACTATCCTGTAATCCACGTGCTTGAG
C5	/5Phos/CATCGGCGTACGACTATTGAGGAATCCACGTGCTTGAG
C6	/5Phos/CATCGGCGTACGACTCAACCACAATCCACGTGCTTGAG
C7	/5Phos/CATCGGCGTACGACTGACTAGTAATCCACGTGCTTGAG
C8	/5Phos/CATCGGCGTACGACTCAATGGAAATCCACGTGCTTGAG
C9	/5Phos/CATCGGCGTACGACTCACTTCGAATCCACGTGCTTGAG
C10	/5Phos/CATCGGCGTACGACTCAGCGTTAATCCACGTGCTTGAG
C11	/5Phos/CATCGGCGTACGACTCATACCAAATCCACGTGCTTGAG
C12	/5Phos/CATCGGCGTACGACTCCAGTTCAATCCACGTGCTTGAG
D1	/5Phos/CATCGGCGTACGACTCCGAAGTAATCCACGTGCTTGAG
D2	/5Phos/CATCGGCGTACGACTCCGTGAGAATCCACGTGCTTGAG
D3	/5Phos/CATCGGCGTACGACTCCTCCTGAATCCACGTGCTTGAG
D4	/5Phos/CATCGGCGTACGACTCGAACTTAATCCACGTGCTTGAG
D5	/5Phos/CATCGGCGTACGACTCGACTGGAATCCACGTGCTTGAG
D6	/5Phos/CATCGGCGTACGACTCGCATACAATCCACGTGCTTGAG
D7	/5Phos/CATCGGCGTACGACTCTCAATGAATCCACGTGCTTGAG
D8	/5Phos/CATCGGCGTACGACTCTGAGCCAATCCACGTGCTTGAG
D9	/5Phos/CATCGGCGTACGACTCTGGCATAATCCACGTGCTTGAG
D10	/5Phos/CATCGGCGTACGACTGAATCTGAATCCACGTGCTTGAG
D11	/5Phos/CATCGGCGTACGACTCAAGACTAATCCACGTGCTTGAG
D12	/5Phos/CATCGGCGTACGACTGAGCTGAAATCCACGTGCTTGAG
E1	/5Phos/CATCGGCGTACGACTGATAGACAATCCACGTGCTTGAG
E2	/5Phos/CATCGGCGTACGACTGCCACATAATCCACGTGCTTGAG
E3	/5Phos/CATCGGCGTACGACTGCGAGTAAATCCACGTGCTTGAG
E4	/5Phos/CATCGGCGTACGACTGCTAACGAATCCACGTGCTTGAG
E5	/5Phos/CATCGGCGTACGACTGCTCGGTAATCCACGTGCTTGAG
E6	/5Phos/CATCGGCGTACGACTGGAGAACAATCCACGTGCTTGAG
E7	/5Phos/CATCGGCGTACGACTGGTGCGAAATCCACGTGCTTGAG
E8	/5Phos/CATCGGCGTACGACTGTACGCAAATCCACGTGCTTGAG
E9	/5Phos/CATCGGCGTACGACTGTCGTAGAATCCACGTGCTTGAG
E10	/5Phos/CATCGGCGTACGACTGTCTGTCAATCCACGTGCTTGAG
E11	/5Phos/CATCGGCGTACGACTGTGTTCTAATCCACGTGCTTGAG
E12	/5Phos/CATCGGCGTACGACTTAGGATGAATCCACGTGCTTGAG
F1	/5Phos/CATCGGCGTACGACTTATCAGCAATCCACGTGCTTGAG
F2	/5Phos/CATCGGCGTACGACTTCCGTCTAATCCACGTGCTTGAG
F3	/5Phos/CATCGGCGTACGACTTCTTCACAATCCACGTGCTTGAG
F4	/5Phos/CATCGGCGTACGACTTGAAGAGAATCCACGTGCTTGAG
F5	/5Phos/CATCGGCGTACGACTTGGAACAAATCCACGTGCTTGAG
F6	/5Phos/CATCGGCGTACGACTTGGCTTCAATCCACGTGCTTGAG
F7	/5Phos/CATCGGCGTACGACTTGGTGGTAATCCACGTGCTTGAG
F8	/5Phos/CATCGGCGTACGACTTTCACGCAATCCACGTGCTTGAG
F9	/5Phos/CATCGGCGTACGACTAACTCACCATCCACGTGCTTGAG
F10	/5Phos/CATCGGCGTACGACTAAGAGATCATCCACGTGCTTGAG
F11	/5Phos/CATCGGCGTACGACTAAGGACACATCCACGTGCTTGAG
F12	/5Phos/CATCGGCGTACGACTAATCCGTCATCCACGTGCTTGAG
G1	/5Phos/CATCGGCGTACGACTAATGTTGCATCCACGTGCTTGAG
G2	/5Phos/CATCGGCGTACGACTACACGACCATCCACGTGCTTGAG
G3	/5Phos/CATCGGCGTACGACTACAGATTCATCCACGTGCTTGAG
G4	/5Phos/CATCGGCGTACGACTAGATGTACATCCACGTGCTTGAG
G5	/5Phos/CATCGGCGTACGACTAGCACCTCATCCACGTGCTTGAG
G6	/5Phos/CATCGGCGTACGACTAGCCATGCATCCACGTGCTTGAG
G7	/5Phos/CATCGGCGTACGACTAGGCTAACATCCACGTGCTTGAG
G8	/5Phos/CATCGGCGTACGACTATAGCGACATCCACGTGCTTGAG
G9	/5Phos/CATCGGCGTACGACTATCATTCCATCCACGTGCTTGAG
G10	/5Phos/CATCGGCGTACGACTATTGGCTCATCCACGTGCTTGAG
G11	/5Phos/CATCGGCGTACGACTCAAGGAGCATCCACGTGCTTGAG
G12	/5Phos/CATCGGCGTACGACTCACCTTACATCCACGTGCTTGAG
H1	/5Phos/CATCGGCGTACGACTCCATCCTCATCCACGTGCTTGAG
H2	/5Phos/CATCGGCGTACGACTCCGACAACATCCACGTGCTTGAG
H3	/5Phos/CATCGGCGTACGACTCCTAATCCATCCACGTGCTTGAG
H4	/5Phos/CATCGGCGTACGACTCCTCTATCATCCACGTGCTTGAG
H5	/5Phos/CATCGGCGTACGACTCGACACACATCCACGTGCTTGAG
H6	/5Phos/CATCGGCGTACGACTCGGATTGCATCCACGTGCTTGAG
H7	/5Phos/CATCGGCGTACGACTCTAAGGTCATCCACGTGCTTGAG
H8	/5Phos/CATCGGCGTACGACTGAACAGGCATCCACGTGCTTGAG
H9	/5Phos/CATCGGCGTACGACTGACAGTGCATCCACGTGCTTGAG
H10	/5Phos/CATCGGCGTACGACTGAGTTAGCATCCACGTGCTTGAG
H11	/5Phos/CATCGGCGTACGACTGATGAATCATCCACGTGCTTGAG
H12	/5Phos/CATCGGCGTACGACTGCCAAGACATCCACGTGCTTGAG

### Sheet: Round 3 Barcodes
Well Position	Sequence
A1	/5Biosg/CAGACGTGTGCTCTTCCGATCTNNNNNNNNNNAACGTGATGTGGCCGATGTTTCG
A2	/5Biosg/CAGACGTGTGCTCTTCCGATCTNNNNNNNNNNAAACATCGGTGGCCGATGTTTCG
A3	/5Biosg/CAGACGTGTGCTCTTCCGATCTNNNNNNNNNNATGCCTAAGTGGCCGATGTTTCG
A4	/5Biosg/CAGACGTGTGCTCTTCCGATCTNNNNNNNNNNAGTGGTCAGTGGCCGATGTTTCG
A5	/5Biosg/CAGACGTGTGCTCTTCCGATCTNNNNNNNNNNACCACTGTGTGGCCGATGTTTCG
A6	/5Biosg/CAGACGTGTGCTCTTCCGATCTNNNNNNNNNNACATTGGCGTGGCCGATGTTTCG
A7	/5Biosg/CAGACGTGTGCTCTTCCGATCTNNNNNNNNNNCAGATCTGGTGGCCGATGTTTCG
A8	/5Biosg/CAGACGTGTGCTCTTCCGATCTNNNNNNNNNNCATCAAGTGTGGCCGATGTTTCG
A9	/5Biosg/CAGACGTGTGCTCTTCCGATCTNNNNNNNNNNCGCTGATCGTGGCCGATGTTTCG
A10	/5Biosg/CAGACGTGTGCTCTTCCGATCTNNNNNNNNNNACAAGCTAGTGGCCGATGTTTCG
A11	/5Biosg/CAGACGTGTGCTCTTCCGATCTNNNNNNNNNNCTGTAGCCGTGGCCGATGTTTCG
A12	/5Biosg/CAGACGTGTGCTCTTCCGATCTNNNNNNNNNNAGTACAAGGTGGCCGATGTTTCG
B1	/5Biosg/CAGACGTGTGCTCTTCCGATCTNNNNNNNNNNAACAACCAGTGGCCGATGTTTCG
B2	/5Biosg/CAGACGTGTGCTCTTCCGATCTNNNNNNNNNNAACCGAGAGTGGCCGATGTTTCG
B3	/5Biosg/CAGACGTGTGCTCTTCCGATCTNNNNNNNNNNAACGCTTAGTGGCCGATGTTTCG
B4	/5Biosg/CAGACGTGTGCTCTTCCGATCTNNNNNNNNNNAAGACGGAGTGGCCGATGTTTCG
B5	/5Biosg/CAGACGTGTGCTCTTCCGATCTNNNNNNNNNNAAGGTACAGTGGCCGATGTTTCG
B6	/5Biosg/CAGACGTGTGCTCTTCCGATCTNNNNNNNNNNACACAGAAGTGGCCGATGTTTCG
B7	/5Biosg/CAGACGTGTGCTCTTCCGATCTNNNNNNNNNNACAGCAGAGTGGCCGATGTTTCG
B8	/5Biosg/CAGACGTGTGCTCTTCCGATCTNNNNNNNNNNACCTCCAAGTGGCCGATGTTTCG
B9	/5Biosg/CAGACGTGTGCTCTTCCGATCTNNNNNNNNNNACGCTCGAGTGGCCGATGTTTCG
B10	/5Biosg/CAGACGTGTGCTCTTCCGATCTNNNNNNNNNNACGTATCAGTGGCCGATGTTTCG
B11	/5Biosg/CAGACGTGTGCTCTTCCGATCTNNNNNNNNNNACTATGCAGTGGCCGATGTTTCG
B12	/5Biosg/CAGACGTGTGCTCTTCCGATCTNNNNNNNNNNAGAGTCAAGTGGCCGATGTTTCG
C1	/5Biosg/CAGACGTGTGCTCTTCCGATCTNNNNNNNNNNAGATCGCAGTGGCCGATGTTTCG
C2	/5Biosg/CAGACGTGTGCTCTTCCGATCTNNNNNNNNNNAGCAGGAAGTGGCCGATGTTTCG
C3	/5Biosg/CAGACGTGTGCTCTTCCGATCTNNNNNNNNNNAGTCACTAGTGGCCGATGTTTCG
C4	/5Biosg/CAGACGTGTGCTCTTCCGATCTNNNNNNNNNNATCCTGTAGTGGCCGATGTTTCG
C5	/5Biosg/CAGACGTGTGCTCTTCCGATCTNNNNNNNNNNATTGAGGAGTGGCCGATGTTTCG
C6	/5Biosg/CAGACGTGTGCTCTTCCGATCTNNNNNNNNNNCAACCACAGTGGCCGATGTTTCG
C7	/5Biosg/CAGACGTGTGCTCTTCCGATCTNNNNNNNNNNGACTAGTAGTGGCCGATGTTTCG
C8	/5Biosg/CAGACGTGTGCTCTTCCGATCTNNNNNNNNNNCAATGGAAGTGGCCGATGTTTCG
C9	/5Biosg/CAGACGTGTGCTCTTCCGATCTNNNNNNNNNNCACTTCGAGTGGCCGATGTTTCG
C10	/5Biosg/CAGACGTGTGCTCTTCCGATCTNNNNNNNNNNCAGCGTTAGTGGCCGATGTTTCG
C11	/5Biosg/CAGACGTGTGCTCTTCCGATCTNNNNNNNNNNCATACCAAGTGGCCGATGTTTCG
C12	/5Biosg/CAGACGTGTGCTCTTCCGATCTNNNNNNNNNNCCAGTTCAGTGGCCGATGTTTCG
D1	/5Biosg/CAGACGTGTGCTCTTCCGATCTNNNNNNNNNNCCGAAGTAGTGGCCGATGTTTCG
D2	/5Biosg/CAGACGTGTGCTCTTCCGATCTNNNNNNNNNNCCGTGAGAGTGGCCGATGTTTCG
D3	/5Biosg/CAGACGTGTGCTCTTCCGATCTNNNNNNNNNNCCTCCTGAGTGGCCGATGTTTCG
D4	/5Biosg/CAGACGTGTGCTCTTCCGATCTNNNNNNNNNNCGAACTTAGTGGCCGATGTTTCG
D5	/5Biosg/CAGACGTGTGCTCTTCCGATCTNNNNNNNNNNCGACTGGAGTGGCCGATGTTTCG
D6	/5Biosg/CAGACGTGTGCTCTTCCGATCTNNNNNNNNNNCGCATACAGTGGCCGATGTTTCG
D7	/5Biosg/CAGACGTGTGCTCTTCCGATCTNNNNNNNNNNCTCAATGAGTGGCCGATGTTTCG
D8	/5Biosg/CAGACGTGTGCTCTTCCGATCTNNNNNNNNNNCTGAGCCAGTGGCCGATGTTTCG
D9	/5Biosg/CAGACGTGTGCTCTTCCGATCTNNNNNNNNNNCTGGCATAGTGGCCGATGTTTCG
D10	/5Biosg/CAGACGTGTGCTCTTCCGATCTNNNNNNNNNNGAATCTGAGTGGCCGATGTTTCG
D11	/5Biosg/CAGACGTGTGCTCTTCCGATCTNNNNNNNNNNCAAGACTAGTGGCCGATGTTTCG
D12	/5Biosg/CAGACGTGTGCTCTTCCGATCTNNNNNNNNNNGAGCTGAAGTGGCCGATGTTTCG
E1	/5Biosg/CAGACGTGTGCTCTTCCGATCTNNNNNNNNNNGATAGACAGTGGCCGATGTTTCG
E2	/5Biosg/CAGACGTGTGCTCTTCCGATCTNNNNNNNNNNGCCACATAGTGGCCGATGTTTCG
E3	/5Biosg/CAGACGTGTGCTCTTCCGATCTNNNNNNNNNNGCGAGTAAGTGGCCGATGTTTCG
E4	/5Biosg/CAGACGTGTGCTCTTCCGATCTNNNNNNNNNNGCTAACGAGTGGCCGATGTTTCG
E5	/5Biosg/CAGACGTGTGCTCTTCCGATCTNNNNNNNNNNGCTCGGTAGTGGCCGATGTTTCG
E6	/5Biosg/CAGACGTGTGCTCTTCCGATCTNNNNNNNNNNGGAGAACAGTGGCCGATGTTTCG
E7	/5Biosg/CAGACGTGTGCTCTTCCGATCTNNNNNNNNNNGGTGCGAAGTGGCCGATGTTTCG
E8	/5Biosg/CAGACGTGTGCTCTTCCGATCTNNNNNNNNNNGTACGCAAGTGGCCGATGTTTCG
E9	/5Biosg/CAGACGTGTGCTCTTCCGATCTNNNNNNNNNNGTCGTAGAGTGGCCGATGTTTCG
E10	/5Biosg/CAGACGTGTGCTCTTCCGATCTNNNNNNNNNNGTCTGTCAGTGGCCGATGTTTCG
E11	/5Biosg/CAGACGTGTGCTCTTCCGATCTNNNNNNNNNNGTGTTCTAGTGGCCGATGTTTCG
E12	/5Biosg/CAGACGTGTGCTCTTCCGATCTNNNNNNNNNNTAGGATGAGTGGCCGATGTTTCG
F1	/5Biosg/CAGACGTGTGCTCTTCCGATCTNNNNNNNNNNTATCAGCAGTGGCCGATGTTTCG
F2	/5Biosg/CAGACGTGTGCTCTTCCGATCTNNNNNNNNNNTCCGTCTAGTGGCCGATGTTTCG
F3	/5Biosg/CAGACGTGTGCTCTTCCGATCTNNNNNNNNNNTCTTCACAGTGGCCGATGTTTCG
F4	/5Biosg/CAGACGTGTGCTCTTCCGATCTNNNNNNNNNNTGAAGAGAGTGGCCGATGTTTCG
F5	/5Biosg/CAGACGTGTGCTCTTCCGATCTNNNNNNNNNNTGGAACAAGTGGCCGATGTTTCG
F6	/5Biosg/CAGACGTGTGCTCTTCCGATCTNNNNNNNNNNTGGCTTCAGTGGCCGATGTTTCG
F7	/5Biosg/CAGACGTGTGCTCTTCCGATCTNNNNNNNNNNTGGTGGTAGTGGCCGATGTTTCG
F8	/5Biosg/CAGACGTGTGCTCTTCCGATCTNNNNNNNNNNTTCACGCAGTGGCCGATGTTTCG
F9	/5Biosg/CAGACGTGTGCTCTTCCGATCTNNNNNNNNNNAACTCACCGTGGCCGATGTTTCG
F10	/5Biosg/CAGACGTGTGCTCTTCCGATCTNNNNNNNNNNAAGAGATCGTGGCCGATGTTTCG
F11	/5Biosg/CAGACGTGTGCTCTTCCGATCTNNNNNNNNNNAAGGACACGTGGCCGATGTTTCG
F12	/5Biosg/CAGACGTGTGCTCTTCCGATCTNNNNNNNNNNAATCCGTCGTGGCCGATGTTTCG
G1	/5Biosg/CAGACGTGTGCTCTTCCGATCTNNNNNNNNNNAATGTTGCGTGGCCGATGTTTCG
G2	/5Biosg/CAGACGTGTGCTCTTCCGATCTNNNNNNNNNNACACGACCGTGGCCGATGTTTCG
G3	/5Biosg/CAGACGTGTGCTCTTCCGATCTNNNNNNNNNNACAGATTCGTGGCCGATGTTTCG
G4	/5Biosg/CAGACGTGTGCTCTTCCGATCTNNNNNNNNNNAGATGTACGTGGCCGATGTTTCG
G5	/5Biosg/CAGACGTGTGCTCTTCCGATCTNNNNNNNNNNAGCACCTCGTGGCCGATGTTTCG
G6	/5Biosg/CAGACGTGTGCTCTTCCGATCTNNNNNNNNNNAGCCATGCGTGGCCGATGTTTCG
G7	/5Biosg/CAGACGTGTGCTCTTCCGATCTNNNNNNNNNNAGGCTAACGTGGCCGATGTTTCG
G8	/5Biosg/CAGACGTGTGCTCTTCCGATCTNNNNNNNNNNATAGCGACGTGGCCGATGTTTCG
G9	/5Biosg/CAGACGTGTGCTCTTCCGATCTNNNNNNNNNNATCATTCCGTGGCCGATGTTTCG
G10	/5Biosg/CAGACGTGTGCTCTTCCGATCTNNNNNNNNNNATTGGCTCGTGGCCGATGTTTCG
G11	/5Biosg/CAGACGTGTGCTCTTCCGATCTNNNNNNNNNNCAAGGAGCGTGGCCGATGTTTCG
G12	/5Biosg/CAGACGTGTGCTCTTCCGATCTNNNNNNNNNNCACCTTACGTGGCCGATGTTTCG
H1	/5Biosg/CAGACGTGTGCTCTTCCGATCTNNNNNNNNNNCCATCCTCGTGGCCGATGTTTCG
H2	/5Biosg/CAGACGTGTGCTCTTCCGATCTNNNNNNNNNNCCGACAACGTGGCCGATGTTTCG
H3	/5Biosg/CAGACGTGTGCTCTTCCGATCTNNNNNNNNNNCCTAATCCGTGGCCGATGTTTCG
H4	/5Biosg/CAGACGTGTGCTCTTCCGATCTNNNNNNNNNNCCTCTATCGTGGCCGATGTTTCG
H5	/5Biosg/CAGACGTGTGCTCTTCCGATCTNNNNNNNNNNCGACACACGTGGCCGATGTTTCG
H6	/5Biosg/CAGACGTGTGCTCTTCCGATCTNNNNNNNNNNCGGATTGCGTGGCCGATGTTTCG
H7	/5Biosg/CAGACGTGTGCTCTTCCGATCTNNNNNNNNNNCTAAGGTCGTGGCCGATGTTTCG
H8	/5Biosg/CAGACGTGTGCTCTTCCGATCTNNNNNNNNNNGAACAGGCGTGGCCGATGTTTCG
H9	/5Biosg/CAGACGTGTGCTCTTCCGATCTNNNNNNNNNNGACAGTGCGTGGCCGATGTTTCG
H10	/5Biosg/CAGACGTGTGCTCTTCCGATCTNNNNNNNNNNGAGTTAGCGTGGCCGATGTTTCG
H11	/5Biosg/CAGACGTGTGCTCTTCCGATCTNNNNNNNNNNGATGAATCGTGGCCGATGTTTCG
H12	/5Biosg/CAGACGTGTGCTCTTCCGATCTNNNNNNNNNNGCCAAGACGTGGCCGATGTTTCG
