## Supplementary material for "Multiplex single-cell analysis of serotonergic neuron function in planarians reveals widespread effects in diverse cell types": Emili et al 2024 Serotonin Supplementary File 9 20240225 vs1.xlsx

### Sheet: Genes
Schmidtea mediterranea genes annotated with GOs
Serotonin metabolism GOs	Amine metabolism	Choline metabolism	GABA metabolism	Glutamate metabolism
h1SMcG0000075	h1SMcG0000075	h1SMcG0000180	h1SMcG0000524	h1SMcG0000485
h1SMcG0000511	h1SMcG0000219	h1SMcG0000193	h1SMcG0002319	h1SMcG0000830
h1SMcG0000518	h1SMcG0000227	h1SMcG0000195	h1SMcG0009810	h1SMcG0000954
h1SMcG0000627	h1SMcG0000228	h1SMcG0000759	h1SMcG0010690	h1SMcG0001384
h1SMcG0000639	h1SMcG0000229	h1SMcG0000890	h1SMcG0015170	h1SMcG0001404
h1SMcG0000646	h1SMcG0000485	h1SMcG0001346	h1SMcG0017394	h1SMcG0001888
h1SMcG0000648	h1SMcG0000518	h1SMcG0001447	h1SMcG0017641	h1SMcG0002222
h1SMcG0000652	h1SMcG0000639	h1SMcG0001826	h1SMcG0021567	h1SMcG0002232
h1SMcG0000653	h1SMcG0000646	h1SMcG0001951	h1SMnG0003726	h1SMcG0002319
h1SMcG0000658	h1SMcG0000648	h1SMcG0002162	h1SMnG0017596	h1SMcG0002454
h1SMcG0000772	h1SMcG0000652	h1SMcG0002341		h1SMcG0003214
h1SMcG0001077	h1SMcG0000653	h1SMcG0002369		h1SMcG0003952
h1SMcG0001109	h1SMcG0000658	h1SMcG0002370		h1SMcG0004202
h1SMcG0001240	h1SMcG0000662	h1SMcG0002371		h1SMcG0004370
h1SMcG0001298	h1SMcG0000870	h1SMcG0002372		h1SMcG0004388
h1SMcG0001325	h1SMcG0000904	h1SMcG0003461		h1SMcG0004514
h1SMcG0001346	h1SMcG0000906	h1SMcG0003574		h1SMcG0004841
h1SMcG0001741	h1SMcG0000954	h1SMcG0003657		h1SMcG0005040
h1SMcG0001780	h1SMcG0000989	h1SMcG0003703		h1SMcG0005085
h1SMcG0001803	h1SMcG0001077	h1SMcG0004157		h1SMcG0005214
h1SMcG0001890	h1SMcG0001236	h1SMcG0004241		h1SMcG0005948
h1SMcG0002059	h1SMcG0001325	h1SMcG0007578		h1SMcG0005950
h1SMcG0002172	h1SMcG0001346	h1SMcG0007585		h1SMcG0005951
h1SMcG0002255	h1SMcG0001542	h1SMcG0007641		h1SMcG0005986
h1SMcG0002311	h1SMcG0001543	h1SMcG0007647		h1SMcG0006087
h1SMcG0002434	h1SMcG0001741	h1SMcG0008124		h1SMcG0006353
h1SMcG0002506	h1SMcG0001890	h1SMcG0008184		h1SMcG0006428
h1SMcG0002584	h1SMcG0002048	h1SMcG0008371		h1SMcG0007044
h1SMcG0002796	h1SMcG0002078	h1SMcG0008988		h1SMcG0007449
h1SMcG0002950	h1SMcG0002311	h1SMcG0009545		h1SMcG0007451
h1SMcG0003020	h1SMcG0002319	h1SMcG0010125		h1SMcG0008182
h1SMcG0003199	h1SMcG0002382	h1SMcG0010495		h1SMcG0008504
h1SMcG0003214	h1SMcG0002573	h1SMcG0010639		h1SMcG0008684
h1SMcG0003223	h1SMcG0003011	h1SMcG0011085		h1SMcG0008858
h1SMcG0003358	h1SMcG0003178	h1SMcG0011117		h1SMcG0009207
h1SMcG0003411	h1SMcG0003196	h1SMcG0013059		h1SMcG0009669
h1SMcG0003461	h1SMcG0003214	h1SMcG0013061		h1SMcG0009810
h1SMcG0003595	h1SMcG0003284	h1SMcG0013190		h1SMcG0009932
h1SMcG0003596	h1SMcG0003461	h1SMcG0013299		h1SMcG0010426
h1SMcG0003703	h1SMcG0003493	h1SMcG0013358		h1SMcG0010517
h1SMcG0003705	h1SMcG0003532	h1SMcG0014386		h1SMcG0010565
h1SMcG0003707	h1SMcG0003533	h1SMcG0014622		h1SMcG0011415
h1SMcG0003784	h1SMcG0003595	h1SMcG0014987		h1SMcG0011755
h1SMcG0003850	h1SMcG0003612	h1SMcG0015024		h1SMcG0011865
h1SMcG0004060	h1SMcG0003634	h1SMcG0015027		h1SMcG0012274
h1SMcG0004083	h1SMcG0003703	h1SMcG0015771		h1SMcG0012533
h1SMcG0004100	h1SMcG0003705	h1SMcG0016221		h1SMcG0012570
h1SMcG0004442	h1SMcG0003707	h1SMcG0016343		h1SMcG0012762
h1SMcG0004481	h1SMcG0003818	h1SMcG0017625		h1SMcG0012829
h1SMcG0004608	h1SMcG0003850	h1SMcG0017674		h1SMcG0013277
h1SMcG0004699	h1SMcG0004047	h1SMcG0018291		h1SMcG0013289
h1SMcG0004837	h1SMcG0004060	h1SMcG0018298		h1SMcG0013291
h1SMcG0004882	h1SMcG0004256	h1SMcG0018732		h1SMcG0013301
h1SMcG0004950	h1SMcG0004312	h1SMcG0018754		h1SMcG0013358
h1SMcG0004988	h1SMcG0004313	h1SMcG0018756		h1SMcG0014164
h1SMcG0005082	h1SMcG0004314	h1SMcG0018832		h1SMcG0014743
h1SMcG0005186	h1SMcG0004315	h1SMcG0019434		h1SMcG0015178
h1SMcG0005243	h1SMcG0004442	h1SMcG0019791		h1SMcG0015342
h1SMcG0005297	h1SMcG0004448	h1SMcG0020470		h1SMcG0015771
h1SMcG0005337	h1SMcG0004449	h1SMcG0020471		h1SMcG0016744
h1SMcG0005489	h1SMcG0004450	h1SMcG0020472		h1SMcG0016889
h1SMcG0005856	h1SMcG0004459	h1SMcG0021819		h1SMcG0017037
h1SMcG0005863	h1SMcG0004514	h1SMcG0022547		h1SMcG0017038
h1SMcG0005933	h1SMcG0004543	h1SMnG0000304		h1SMcG0017159
h1SMcG0005934	h1SMcG0004563	h1SMnG0003188		h1SMcG0017174
h1SMcG0005940	h1SMcG0004882	h1SMnG0006085		h1SMcG0017259
h1SMcG0006077	h1SMcG0004947	h1SMnG0012873		h1SMcG0017641
h1SMcG0006225	h1SMcG0004988	h1SMnG0024514		h1SMcG0017834
h1SMcG0006226	h1SMcG0005219			h1SMcG0017880
h1SMcG0006227	h1SMcG0005297			h1SMcG0017923
h1SMcG0006272	h1SMcG0005306			h1SMcG0018054
h1SMcG0006322	h1SMcG0005328			h1SMcG0018302
h1SMcG0006351	h1SMcG0005337			h1SMcG0018391
h1SMcG0006353	h1SMcG0005340			h1SMcG0018476
h1SMcG0006390	h1SMcG0005350			h1SMcG0019646
h1SMcG0006581	h1SMcG0005351			h1SMcG0019782
h1SMcG0006614	h1SMcG0005356			h1SMcG0020798
h1SMcG0006833	h1SMcG0005525			h1SMcG0020815
h1SMcG0006841	h1SMcG0005735			h1SMcG0021197
h1SMcG0006960	h1SMcG0005775			h1SMcG0021299
h1SMcG0006969	h1SMcG0005856			h1SMcG0021567
h1SMcG0007028	h1SMcG0005862			h1SMcG0021839
h1SMcG0007060	h1SMcG0005933			h1SMcG0022124
h1SMcG0007066	h1SMcG0005934			h1SMcG0022458
h1SMcG0007206	h1SMcG0005940			h1SMcG0022487
h1SMcG0007578	h1SMcG0006077			h1SMcG0022782
h1SMcG0007585	h1SMcG0006297			h1SMcG0023042
h1SMcG0007645	h1SMcG0006353			h1SMcG0023130
h1SMcG0007668	h1SMcG0006473			h1SMnG0001550
h1SMcG0007671	h1SMcG0006635			h1SMnG0003614
h1SMcG0007672	h1SMcG0006695			h1SMnG0003726
h1SMcG0007847	h1SMcG0006969			h1SMnG0006972
h1SMcG0007883	h1SMcG0007060			h1SMnG0008482
h1SMcG0007985	h1SMcG0007105			h1SMnG0010224
h1SMcG0008063	h1SMcG0007106			h1SMnG0015306
h1SMcG0008069	h1SMcG0007108			h1SMnG0031411
h1SMcG0008070	h1SMcG0007206
h1SMcG0008071	h1SMcG0007431
h1SMcG0008073	h1SMcG0007578
h1SMcG0008074	h1SMcG0007585
h1SMcG0008123	h1SMcG0007606
h1SMcG0008200	h1SMcG0007645
h1SMcG0008305	h1SMcG0007668
h1SMcG0008434	h1SMcG0007671
h1SMcG0008491	h1SMcG0007672
h1SMcG0008783	h1SMcG0008123
h1SMcG0008877	h1SMcG0008200
h1SMcG0009233	h1SMcG0008296
h1SMcG0009255	h1SMcG0008434
h1SMcG0009256	h1SMcG0008491
h1SMcG0009460	h1SMcG0008641
h1SMcG0009644	h1SMcG0008877
h1SMcG0009845	h1SMcG0009023
h1SMcG0009847	h1SMcG0009255
h1SMcG0009855	h1SMcG0009256
h1SMcG0010029	h1SMcG0009460
h1SMcG0010038	h1SMcG0009466
h1SMcG0010071	h1SMcG0009960
h1SMcG0010087	h1SMcG0010058
h1SMcG0010163	h1SMcG0010198
h1SMcG0010263	h1SMcG0010289
h1SMcG0010304	h1SMcG0010345
h1SMcG0010517	h1SMcG0010398
h1SMcG0010528	h1SMcG0010432
h1SMcG0010639	h1SMcG0010495
h1SMcG0010691	h1SMcG0010517
h1SMcG0010915	h1SMcG0010614
h1SMcG0010985	h1SMcG0010639
h1SMcG0011069	h1SMcG0010691
h1SMcG0011279	h1SMcG0010723
h1SMcG0011331	h1SMcG0010724
h1SMcG0011433	h1SMcG0010915
h1SMcG0011524	h1SMcG0011090
h1SMcG0011693	h1SMcG0011153
h1SMcG0011700	h1SMcG0011319
h1SMcG0011954	h1SMcG0011327
h1SMcG0012005	h1SMcG0011433
h1SMcG0012721	h1SMcG0011441
h1SMcG0012828	h1SMcG0011524
h1SMcG0012917	h1SMcG0011558
h1SMcG0012986	h1SMcG0011606
h1SMcG0013018	h1SMcG0011735
h1SMcG0013103	h1SMcG0011740
h1SMcG0013104	h1SMcG0011764
h1SMcG0013116	h1SMcG0012113
h1SMcG0013119	h1SMcG0012147
h1SMcG0013156	h1SMcG0012533
h1SMcG0013358	h1SMcG0012648
h1SMcG0013420	h1SMcG0012721
h1SMcG0013445	h1SMcG0012736
h1SMcG0013526	h1SMcG0012763
h1SMcG0013631	h1SMcG0012986
h1SMcG0013712	h1SMcG0013034
h1SMcG0013766	h1SMcG0013119
h1SMcG0013792	h1SMcG0013264
h1SMcG0013796	h1SMcG0013268
h1SMcG0014164	h1SMcG0013273
h1SMcG0014261	h1SMcG0013279
h1SMcG0014386	h1SMcG0013299
h1SMcG0014466	h1SMcG0013334
h1SMcG0014509	h1SMcG0013358
h1SMcG0014535	h1SMcG0013526
h1SMcG0014586	h1SMcG0013766
h1SMcG0014639	h1SMcG0013792
h1SMcG0014721	h1SMcG0013881
h1SMcG0015011	h1SMcG0014000
h1SMcG0015024	h1SMcG0014145
h1SMcG0015027	h1SMcG0014150
h1SMcG0015164	h1SMcG0014164
h1SMcG0015186	h1SMcG0014386
h1SMcG0015224	h1SMcG0014509
h1SMcG0015279	h1SMcG0014535
h1SMcG0015359	h1SMcG0014666
h1SMcG0015456	h1SMcG0014987
h1SMcG0015541	h1SMcG0015024
h1SMcG0015590	h1SMcG0015027
h1SMcG0015606	h1SMcG0015329
h1SMcG0015663	h1SMcG0015352
h1SMcG0015757	h1SMcG0015757
h1SMcG0015764	h1SMcG0015771
h1SMcG0015771	h1SMcG0015790
h1SMcG0015867	h1SMcG0016221
h1SMcG0015934	h1SMcG0016247
h1SMcG0016145	h1SMcG0016248
h1SMcG0016343	h1SMcG0016343
h1SMcG0016430	h1SMcG0016621
h1SMcG0016486	h1SMcG0016738
h1SMcG0016511	h1SMcG0016841
h1SMcG0016513	h1SMcG0016926
h1SMcG0016516	h1SMcG0016928
h1SMcG0016545	h1SMcG0016964
h1SMcG0016700	h1SMcG0016984
h1SMcG0016738	h1SMcG0017484
h1SMcG0016841	h1SMcG0017508
h1SMcG0016892	h1SMcG0017547
h1SMcG0016984	h1SMcG0017612
h1SMcG0017016	h1SMcG0017880
h1SMcG0017047	h1SMcG0018039
h1SMcG0017191	h1SMcG0018210
h1SMcG0017200	h1SMcG0018398
h1SMcG0017204	h1SMcG0018710
h1SMcG0017508	h1SMcG0018711
h1SMcG0017534	h1SMcG0018832
h1SMcG0017653	h1SMcG0019207
h1SMcG0017750	h1SMcG0019223
h1SMcG0017864	h1SMcG0019268
h1SMcG0017880	h1SMcG0019427
h1SMcG0018230	h1SMcG0019443
h1SMcG0018256	h1SMcG0019456
h1SMcG0018398	h1SMcG0019484
h1SMcG0018436	h1SMcG0019624
h1SMcG0018710	h1SMcG0019646
h1SMcG0018711	h1SMcG0020024
h1SMcG0018719	h1SMcG0020090
h1SMcG0018720	h1SMcG0020315
h1SMcG0018728	h1SMcG0020399
h1SMcG0018832	h1SMcG0020432
h1SMcG0018854	h1SMcG0020440
h1SMcG0019074	h1SMcG0020441
h1SMcG0019090	h1SMcG0020443
h1SMcG0019152	h1SMcG0020445
h1SMcG0019186	h1SMcG0020446
h1SMcG0019219	h1SMcG0020447
h1SMcG0019443	h1SMcG0020449
h1SMcG0019456	h1SMcG0020458
h1SMcG0019484	h1SMcG0020470
h1SMcG0019612	h1SMcG0020471
h1SMcG0019646	h1SMcG0020472
h1SMcG0019737	h1SMcG0020573
h1SMcG0019914	h1SMcG0020602
h1SMcG0020058	h1SMcG0020636
h1SMcG0020249	h1SMcG0020742
h1SMcG0020280	h1SMcG0020798
h1SMcG0020286	h1SMcG0020927
h1SMcG0020399	h1SMcG0021033
h1SMcG0020432	h1SMcG0021172
h1SMcG0020440	h1SMcG0021173
h1SMcG0020441	h1SMcG0021339
h1SMcG0020443	h1SMcG0021502
h1SMcG0020445	h1SMcG0021560
h1SMcG0020446	h1SMcG0021567
h1SMcG0020447	h1SMcG0021770
h1SMcG0020539	h1SMcG0021839
h1SMcG0020690	h1SMcG0022111
h1SMcG0020742	h1SMcG0022281
h1SMcG0020795	h1SMcG0022338
h1SMcG0020845	h1SMcG0022351
h1SMcG0021033	h1SMcG0022375
h1SMcG0021062	h1SMcG0022449
h1SMcG0021113	h1SMcG0022504
h1SMcG0021365	h1SMcG0022505
h1SMcG0021492	h1SMcG0022527
h1SMcG0021502	h1SMcG0022554
h1SMcG0021690	h1SMcG0022589
h1SMcG0021906	h1SMcG0022709
h1SMcG0022047	h1SMcG0022895
h1SMcG0022104	h1SMcG0022994
h1SMcG0022111	h1SMcG0023019
h1SMcG0022183	h1SMcG0023031
h1SMcG0022351	h1SMcG0023032
h1SMcG0022433	h1SMcG0023037
h1SMcG0022449	h1SMnG0001409
h1SMcG0022709	h1SMnG0001550
h1SMcG0022895	h1SMnG0003087
h1SMcG0022994	h1SMnG0003726
h1SMcG0023031	h1SMnG0006085
h1SMcG0023032	h1SMnG0008938
h1SMnG0003087	h1SMnG0009032
h1SMnG0005594	h1SMnG0009042
h1SMnG0006085	h1SMnG0011868
h1SMnG0006515	h1SMnG0012862
h1SMnG0010676	h1SMnG0022536
h1SMnG0011750	h1SMnG0023190
h1SMnG0012862	h1SMnG0024514
h1SMnG0013228	h1SMnG0025641
h1SMnG0013476	h1SMnG0032237
h1SMnG0014677	h1SMnG0032243
h1SMnG0017569	h1SMnG0033548
h1SMnG0021444	h1SMnG0034621
h1SMnG0022536
h1SMnG0024514
h1SMnG0026723
h1SMnG0028754
h1SMnG0032237
h1SMnG0032243
h1SMnG0033548

### Sheet: GOs
Serotonin metabolism GOs
GO:1904602	serotonin-activated cation-selective channel complex
GO:0099589	serotonin receptor activity
GO:0006837	serotonin transport
GO:0031826	type 2A serotonin receptor binding
GO:0031827	type 2B serotonin receptor binding
GO:0031824	type 1E serotonin receptor binding
GO:0031825	type 1F serotonin receptor binding
GO:0031828	type 2C serotonin receptor binding
GO:0031829	type 4 serotonin receptor binding
GO:0031830	type 5A serotonin receptor binding
GO:0031833	type 7 serotonin receptor binding
GO:0031831	type 5B serotonin receptor binding
GO:0031832	type 6 serotonin receptor binding
GO:0031822	type 1B serotonin receptor binding
GO:0031823	type 1D serotonin receptor binding
GO:0031821	G protein-coupled serotonin receptor binding
GO:1904123	positive regulation of fatty acid beta-oxidation by serotonin receptor signaling pathway
GO:0006587	serotonin biosynthetic process from tryptophan
GO:0060096	serotonin secretion, neurotransmission
GO:1905628	negative regulation of serotonin biosynthetic process
GO:1905627	regulation of serotonin biosynthetic process
GO:1905629	positive regulation of serotonin biosynthetic process
GO:0022850	serotonin-gated monoatomic cation channel activity
GO:0140227	serotonin-gated cation-selective signaling pathway
GO:1904014	response to serotonin
GO:1904015	cellular response to serotonin
GO:0007208	phospholipase C-activating serotonin receptor signaling pathway
GO:0007210	serotonin receptor signaling pathway
GO:0005335	serotonin:sodium:chloride symporter activity
GO:0042428	serotonin metabolic process
GO:0042429	serotonin catabolic process
GO:0042427	serotonin biosynthetic process
GO:0002351	serotonin production involved in inflammatory response
GO:0002552	serotonin secretion by mast cell
GO:0002554	serotonin secretion by platelet
GO:0002556	serotonin secretion by basophil
GO:0002442	serotonin secretion involved in inflammatory response
GO:0160039	serotonin-gated chloride channel activity
GO:0004993	G protein-coupled serotonin receptor activity
GO:0098664	G protein-coupled serotonin receptor signaling pathway
GO:0098666	G protein-coupled serotonin receptor complex
GO:0098665	serotonin receptor complex
GO:0007192	adenylate cyclase-activating serotonin receptor signaling pathway
GO:0007198	adenylate cyclase-inhibiting serotonin receptor signaling pathway
GO:0051611	regulation of serotonin uptake
GO:0051612	negative regulation of serotonin uptake
GO:0051610	serotonin uptake
GO:0014064	positive regulation of serotonin secretion
GO:0014063	negative regulation of serotonin secretion
GO:0014062	regulation of serotonin secretion
GO:0051613	positive regulation of serotonin uptake
GO:0051614	inhibition of serotonin uptake
GO:0051378	serotonin binding
GO:0001820	serotonin secretion
GO:0001587	Gq/11-coupled serotonin receptor activity
GO:0001586	Gi/o-coupled serotonin receptor activity
GO:0060155	platelet dense granule organization
GO:0099153	synaptic transmission, serotonergic
GO:0099154	serotonergic synapse
GO:0099011	neuronal dense core vesicle exocytosis
GO:0099525	presynaptic dense core vesicle exocytosis
GO:0006576	biogenic amine metabolic process
GO:0036467	5-hydroxy-L-tryptophan decarboxylase activity
GO:0035895	modulation of mast cell degranulation in another organism
GO:0150038	postsynaptic dense core vesicle exocytosis
GO:0071411	cellular response to fluoxetine
GO:0042431	indole metabolic process
GO:0042432	indole biosynthetic process
GO:0042433	indole catabolic process
GO:0042401	biogenic amine biosynthetic process
GO:0042402	cellular biogenic amine catabolic process
GO:1990504	dense core granule exocytosis
GO:0042827	platelet dense granule
GO:0002561	basophil degranulation
GO:0002576	platelet degranulation
GO:0120294	peptide serotonyltransferase activity
GO:0120295	histone serotonyltransferase activity
GO:0043303	mast cell degranulation
GO:0004059	aralkylamine N-acetyltransferase activity
GO:0071886	1-(4-iodo-2,5-dimethoxyphenyl)propan-2-amine binding
GO:0014076	response to fluoxetine
GO:0014860	neurotransmitter secretion involved in regulation of skeletal muscle contraction
Amine metabolism GOs
GO:0009308	amine metabolic process
GO:0006576	biogenic amine metabolic process
GO:0033238	regulation of amine metabolic process
GO:0033239	negative regulation of amine metabolic process
GO:0033240	positive regulation of amine metabolic process
GO:0006586	indolalkylamine metabolic process
GO:0006665	sphingolipid metabolic process
GO:0042443	phenylethylamine metabolic process
GO:0001692	histamine metabolic process
GO:0008215	spermine metabolic process
GO:0046468	phosphatidyl-N-monomethylethanolamine metabolic process
GO:0018887	4-carboxy-4'-sulfoazobenzene metabolic process
GO:0009310	amine catabolic process
GO:0042402	cellular biogenic amine catabolic process
GO:0033241	regulation of amine catabolic process
GO:0033242	negative regulation of amine catabolic process
GO:0033243	positive regulation of amine catabolic process
GO:0019607	phenylethylamine catabolic process
GO:0030149	sphingolipid catabolic process
GO:0046208	spermine catabolic process
GO:0001695	histamine catabolic process
Choline metabolism GOs
GO:0042426	choline catabolic process
GO:0006581	acetylcholine catabolic process
GO:0034638	phosphatidylcholine catabolic process
GO:0010899	regulation of phosphatidylcholine catabolic process
GO:0010900	negative regulation of phosphatidylcholine catabolic process
GO:0019695	choline metabolic process
GO:0046470	phosphatidylcholine metabolic process
GO:0008291	acetylcholine metabolic process
GO:0060408	regulation of acetylcholine metabolic process
GO:0060410	negative regulation of acetylcholine metabolic process
GO:0060409	positive regulation of acetylcholine metabolic process
GABA metabolism GOs
GO:0009448	gamma-aminobutyric acid metabolic process
GO:0036242	glutamate catabolic process to succinate via 2-oxoglutarate-dependent GABA-transaminase activity
GO:0009450	gamma-aminobutyric acid catabolic process
GO:1901715	regulation of gamma-aminobutyric acid catabolic process
GO:0019549	glutamate catabolic process to succinate via succinate semialdehyde
GO:1901716	negative regulation of gamma-aminobutyric acid catabolic process
GO:1901717	positive regulation of gamma-aminobutyric acid catabolic process
Glutamate metabolism GOs
GO:0019670	anaerobic glutamate catabolic process
GO:0006538	glutamate catabolic process
GO:0019544	arginine catabolic process to glutamate
GO:0019555	glutamate catabolic process to ornithine
GO:0019554	glutamate catabolic process to oxaloacetate
GO:0019550	glutamate catabolic process to aspartate
GO:0033509	glutamate catabolic process to propionate
GO:0033508	glutamate catabolic process to butyrate
GO:0010133	proline catabolic process to glutamate
GO:0019671	glutamate catabolic process via mesaconate and citramalate
GO:0019557	histidine catabolic process to glutamate and formate
GO:0019556	histidine catabolic process to glutamate and formamide
GO:0019551	glutamate catabolic process to 2-oxoglutarate
GO:0019553	glutamate catabolic process via L-citramalate
GO:0019552	glutamate catabolic process via 2-hydroxyglutarate
GO:0006539	glutamate catabolic process via 2-oxoglutarate
GO:0036241	glutamate catabolic process to 4-hydroxybutyrate
GO:2001156	regulation of proline catabolic process to glutamate
GO:0019549	glutamate catabolic process to succinate via succinate semialdehyde
GO:0019461	glutamine catabolic process to fumarate, using glutamate synthase (NADPH)
GO:2001157	negative regulation of proline catabolic process to glutamate
GO:2001158	positive regulation of proline catabolic process to glutamate
GO:0036242	glutamate catabolic process to succinate via 2-oxoglutarate-dependent GABA-transaminase activity
GO:0019460	glutamine catabolic process to fumarate
GO:0033345	asparagine catabolic process via L-aspartate
GO:0033346	asparagine catabolic process via 2-oxosuccinamate
GO:0019462	glutamine catabolic process to fumarate, using glutaminase
GO:0009065	glutamine family amino acid catabolic process
GO:0033054	D-glutamate metabolic process
GO:0006536	glutamate metabolic process
GO:2000211	regulation of glutamate metabolic process
GO:2000213	positive regulation of glutamate metabolic process
GO:2000212	negative regulation of glutamate metabolic process
GO:0046900	tetrahydrofolylpolyglutamate metabolic process
GO:0052645	F420-0 metabolic process
GO:0009064	glutamine family amino acid metabolic process
GO:0006760	folic acid-containing compound metabolic process
GO:0052649	coenzyme gamma-F420-2 metabolic process
GO:0000820	regulation of glutamine family amino acid metabolic process
GO:0019676	ammonia assimilation cycle
GO:2001249	negative regulation of ammonia assimilation cycle
GO:2001248	regulation of ammonia assimilation cycle
GO:2001250	positive regulation of ammonia assimilation cycle
